# Mfd regulates RNA polymerase association with hard-to-transcribe regions *in vivo*, especially those with structured RNAs

**DOI:** 10.1101/2020.05.28.121731

**Authors:** Mark N. Ragheb, Christopher Merrikh, Kaitlyn Browning, Houra Merrikh

**Affiliations:** Molecular and Cellular Biology Graduate Program and Medical Scientist Training Program, University of Washington, Seattle, WA, USA; Department of Biochemistry, Vanderbilt University, Nashville, TN 37205, USA

**Keywords:** Mfd, RNA polymerase, regulatory RNAs, RNA secondary structure, toxin-antitoxins

## Abstract

RNA polymerase (RNAP) encounters various roadblocks during transcription. These obstacles can impede RNAP movement, influence transcription, ultimately necessitating the activity of RNAP associated factors. One such factor is the bacterial protein Mfd; a highly conserved DNA translocase and evolvability factor that interacts with RNAP. Although Mfd is thought to function primarily in the repair of DNA lesions that stall RNAP, increasing evidence suggests that it may also be important for transcription regulation. However, this is yet to be fully characterized.

To shed light on Mfd’s *in vivo* functions, we identified the chromosomal regions where it associates. We analyzed Mfd’s impact on RNAP association and transcription regulation genome-wide. We found that Mfd represses RNAP association at many chromosomal regions. We found that these regions show increased RNAP pausing, suggesting that they are hard-to-transcribe. Interestingly, we noticed that the majority of the regions where Mfd regulates transcription contain highly structured regulatory RNAs. The RNAs identified regulate a myriad of biological processes, ranging from metabolism, to tRNA regulation, to toxin-antitoxin (TA) functions. We found that transcription regulation by Mfd, at least at some TA loci, is critical for cell survival. Lastly, we found that Mfd promotes mutagenesis in at least one toxin gene, suggesting that its function in regulating transcription may promote evolution of certain TA systems, and other regions containing strong RNA secondary structures. We conclude that Mfd is an RNAP co-factor that is important, and at times critical, for transcription regulation at hard-to-transcribe regions, especially those that express structured regulatory RNAs.

**Significance:** The bacterial DNA translocase Mfd binds to stalled RNAPs and is generally thought to facilitate transcription-coupled DNA repair. Most of our knowledge about Mfd is based on data from biochemical studies. However, little is known about Mfd’s function in living cells, especially in the absence of exogenous DNA damage. Here, we show that Mfd modulates RNAP association and alters transcription at a variety of chromosomal loci, especially those containing highly structured, regulatory RNAs. As such, this work improves our understanding of Mfd’s function in living cells, and assigns it a new function as a transcription regulator.
