## Supplementary material for "Mfd regulates RNA polymerase association with hard-to-transcribe regions *in vivo*, especially those with structured RNAs": Datatset S4

### Sheet: Sheet1
gene	logFC	logCPM	p-value	FDR
rplB	1.29348	9.60079	0	0
dnaK	1.17818	10.9885	0	0
rplC	1.22643	9.32153	1.0463e-254	1.90949e-252
dnaJ	1.13871	9.36317	1.88765e-242	3.30717e-240
rplD	1.44749	8.66659	3.07314e-233	4.98532e-231
ibpB	1.25557	8.55089	1.57883e-176	2.09554e-174
yjgL	1.43004	8.39713	9.26318e-174	1.19332e-171
yjbI	1.07428	8.98116	1.35767e-160	1.60719e-158
yhiL	1.2877	8.4263	1.92787e-153	2.16515e-151
ibpA	1.01761	8.84754	3.63281e-144	3.97793e-142
waaQ	1.09501	8.50636	8.6716e-131	9.26381e-129
yjcF	1.24702	8.28481	1.79865e-130	1.83211e-128
arpA	1.04076	8.43775	2.12494e-105	1.5512e-103
waaU	1.21484	8.17119	8.14584e-105	5.84898e-103
waaL	1.09191	8.54012	3.50032e-94	2.43356e-92
rplW	1.56983	7.23355	5.48189e-94	3.75167e-92
yhhZ	1.33289	7.59547	5.8008e-92	3.79217e-90
waaS	1.53158	7.51075	1.30446e-89	8.28046e-88
waaJ	1.20513	7.82878	4.65178e-84	2.68089e-82
yhaC	1.37253	7.52646	4.52442e-81	2.54064e-79
yhiS	1.12201	7.86668	1.0539e-76	5.36752e-75
ygeH	1.07653	7.97515	3.10201e-76	1.5617e-74
ypjC	1.3093	7.32292	5.06879e-72	2.36184e-70
spf	1.33652	7.23042	1.17743e-65	5.1061e-64
yjbM	1.24574	7.1076	3.15392e-59	1.25583e-57
yibA	1.25193	7.22185	2.63612e-58	1.02179e-56
rplV	1.07412	7.57906	2.03489e-54	7.36598e-53
yibV	1.41694	6.68183	1.04145e-51	3.67865e-50
rpsS	1.13431	7.23148	8.00305e-49	2.69641e-47
ygeG	1.26268	6.80327	8.24636e-49	2.75718e-47
yddK	1.3032	6.74181	6.48148e-46	2.05717e-44
ygeI	1.86489	5.54246	8.7276e-41	2.51493e-39
yjbS	1.34025	6.40895	4.68682e-39	1.31591e-37
yaaI	1.07516	6.72681	1.19269e-38	3.3063e-37
ygeN	1.37206	6.32193	4.39213e-37	1.17302e-35
yrhA	1.75791	5.54287	8.1514e-36	2.05191e-34
ybfL	1.07343	6.65623	4.18521e-34	1.0184e-32
ydjO	1.40701	6.0574	1.59989e-33	3.82925e-32
yrhC	1.39117	6.01367	4.5647e-33	1.08072e-31
ygeF	1.21924	6.34521	5.0155e-33	1.18107e-31
metZ	1.04652	7.11387	8.0561e-32	1.81885e-30
nrdH	1.25532	6.09322	2.94019e-30	6.31276e-29
yjfI	1.34854	5.73777	1.27794e-29	2.678e-28
yqeJ	1.45672	5.73295	2.08244e-29	4.3024e-28
yigG	1.11123	6.5784	4.1633e-29	8.44225e-28
yibU	1.3697	5.78381	6.99588e-28	1.34987e-26
ykfM	1.16805	6.60909	8.79342e-27	1.65301e-25
yhhH	1.27056	5.82067	2.15314e-25	3.7723e-24
yjdK	1.16747	5.97027	4.43949e-25	7.68575e-24
yhaB	1.01435	6.40598	4.46111e-25	7.69278e-24
yiaM	1.01662	6.10157	6.29812e-24	1.03317e-22
yojO	1.75669	4.65324	1.03771e-23	1.68339e-22
yjbL	1.33075	5.58362	9.33933e-23	1.43029e-21
ybfQ	1.43864	5.13514	1.5798e-22	2.34561e-21
pbl	1.16872	5.83132	4.0135e-22	5.87931e-21
yehK	1.52138	4.94567	2.67475e-21	3.76701e-20
ygiZ	1.2254	5.6799	4.03529e-21	5.64683e-20
yibG	1.15535	5.87548	4.18139e-21	5.83264e-20
yrhD	1.44416	5.21235	5.77874e-21	7.98451e-20
arrS	1.25337	5.36658	2.16361e-20	2.89805e-19
iraM	1.15327	5.87859	2.64107e-20	3.51607e-19
yddL	1.71324	4.36079	1.06102e-19	1.34314e-18
ykgR	1.35962	5.13512	2.21374e-18	2.55836e-17
ydcC	1.04107	5.74038	3.4836e-18	3.99429e-17
ykgP	1.45997	4.80197	1.10378e-17	1.22085e-16
elfA	1.14317	5.44474	3.06849e-17	3.33499e-16
REP228	1.04085	5.48044	5.29737e-17	5.68689e-16
ybfB	1.43181	4.78255	1.95198e-16	1.99758e-15
RIP339	1.04804	5.3822	6.49395e-16	6.44977e-15
hyi	1.03866	5.46747	1.87125e-15	1.80133e-14
gadY	1.58917	4.70666	6.54861e-15	6.10274e-14
RIP243	1.77213	3.72358	2.55689e-13	2.06627e-12
ykgI	1.12643	4.96795	1.69231e-12	1.25846e-11
ariR	1.44179	4.51044	2.25755e-12	1.65352e-11
RIP51	1.11863	4.93838	2.78628e-12	2.0306e-11
ynhF	1.13533	5.11562	4.78758e-12	3.42641e-11
yncH	1.42388	4.42757	7.50418e-12	5.27581e-11
ybbC	1.12147	5.02992	1.16867e-11	8.0611e-11
ydcD	1.0177	5.66075	2.05075e-11	1.38402e-10
REP83	1.73022	3.54267	2.98812e-11	1.98905e-10
safA	1.32472	4.21725	4.23182e-11	2.77061e-10
RIP61	1.00442	4.94504	1.39908e-10	8.69215e-10
ymgI	1.62672	3.73769	2.84354e-10	1.69683e-09
RIP162	1.15473	4.39923	3.45594e-10	2.04279e-09
rseX	1.13488	4.38062	2.35756e-09	1.28115e-08
ynbG	2.12688	3.01285	3.10266e-09	1.6593e-08
yciG	1.19968	4.04731	6.79575e-09	3.50593e-08
IS2K	1.14302	4.45087	2.83536e-08	1.35429e-07
RIP43	1.19877	3.93217	8.02509e-08	3.64178e-07
REP252	1.07139	3.97225	9.97466e-07	3.86971e-06
yohP	1.07842	4.35823	1.08541e-06	4.18496e-06
yqfG	1.01013	4.20747	1.45697e-06	5.50132e-06
RIP347	1.19734	3.78785	1.48655e-06	5.59373e-06
yobI	1.52711	3.34009	1.73057e-06	6.43454e-06
yqcG	1.33547	3.83174	3.30793e-06	1.18663e-05
RIP160	1.13297	3.63625	6.92223e-06	2.31696e-05
ybaM	1.13058	3.47731	8.27676e-06	2.73602e-05
kdpF	1.39627	3.05247	2.02876e-05	6.29763e-05
Dif_site	1.10769	3.4432	5.26868e-05	0.000152121
RIP202	1.05872	3.42382	0.000330467	0.000815762
symR	1.11225	3.50558	0.000347033	0.00085202
REP142	1.09621	3.08921	0.000424859	0.00102584
ttcC	1.07453	3.09938	0.000424859	0.00102584
sokA	1.44196	3.65943	0.000766846	0.00175302
sokC	1.06827	3.21243	0.000986682	0.00221057
