## Supplementary material for "Mfd regulates RNA polymerase association with hard-to-transcribe regions *in vivo*, especially those with structured RNAs": Dataset S5

### Sheet: Sheet1
gene	logFC	logCPM	p-value	FDR
ptsG	-2.95362	9.62731	0	0
manY	-2.39665	8.91557	0	0
yjiY	-2.39571	10.9084	0	0
manZ	-2.37798	8.57582	0	0
manX	-2.26886	8.87323	0	0
malT	-1.70511	10.9838	0	0
ptsI	-1.27815	9.98155	0	0
glpT	-1.14811	11.0934	0	0
malK	-1.13896	11.2228	0	0
glpF	-1.13344	10.555	0	0
mglB	-1.10617	10.5041	0	0
dctA	-1.09085	10.8551	0	0
treB	-1.03573	12.023	0	0
lldP	-1.02257	11.2849	0	0
glpK	-1.01662	11.3815	0	0
malP	-1.11053	9.98652	6.20394e-214	9.05776e-212
glpA	-1.08481	9.76569	3.24874e-185	4.44671e-183
galS	-1.11405	9.493	1.59236e-164	1.99272e-162
dhaK	-1.12553	8.80861	6.95008e-128	6.76475e-126
ycfH	-1.4039	7.68508	5.1877e-112	4.28719e-110
sdhD	-1.07863	8.27915	4.60842e-79	2.46157e-77
ndk	-1.16534	7.79875	2.21689e-70	1.0221e-68
yobD	-1.00176	7.02167	5.10085e-33	1.19474e-31
yjiX	-1.22488	5.67696	1.82404e-11	1.23673e-10
