## Supplementary material for "Mfd regulates RNA polymerase association with hard-to-transcribe regions *in vivo*, especially those with structured RNAs": Dataset S6

### Sheet: Sheet1
gene (increased RpoB in ΔgreA)	logFC	logCPM	p-value	FDR
rbsC	1.65065	8.46631	3.33e-17	2.82e-15
rbsA	1.49205	8.68857	4.44e-16	3.04e-14
rbsB	1.4158	8.07254	4.88e-15	2.81e-13
rbsD	1.49873	7.17564	1.96e-14	1.02e-12
ycnL	1.2951	7.80579	3.69e-11	1.05e-09
treA	1.10974	10.661	4.01e-10	9.38e-09
rbsK	1.10926	8.24282	7.93e-10	1.73e-08
treR	1.09369	9.21814	1.32e-09	2.74e-08
S132	1.67009	7.63463	5.12e-09	9.47e-08
pyrP	1.09177	7.84345	2.03e-08	3.27e-07
mtlA	1.34175	10.031	3.88e-07	4.71e-06
S1315	1.01681	5.88687	3.93e-05	0.000289
gene (increased RpoB in ΔgreA)	logFC	logCPM	p-value	FDR
yvyC	-4.05804	6.18419	5.07e-43	2.92e-39
flgC	-3.36889	6.19688	4.91e-38	9e-35
rapA	-2.49291	8.78729	6.25e-38	9e-35
lytB	-2.90482	7.56814	6.75e-36	7.77e-33
fliD	-2.5653	8.01812	1.34e-35	1.29e-32
yolA	-3.87532	6.24942	1.12e-31	9.18e-29
yrkA	-3.47773	6.15021	1.71e-31	1.23e-28
rpsB	-2.46402	8.14856	7.48e-29	4.7e-26
scoC	-2.17519	7.30037	8.16e-29	4.7e-26
S1352	-2.88091	7.14929	4.93e-28	2.58e-25
nukF	-4.44156	5.17019	7.56e-28	3.63e-25
S352	-2.12656	7.33621	1.13e-27	5.02e-25
yocA	-3.37255	6.42716	2.62e-26	1.08e-23
yomG	-4.08305	5.63302	2.98e-26	1.14e-23
S773	-3.29329	5.93909	3.18e-26	1.14e-23
metAA	-2.85405	6.12619	3.52e-26	1.19e-23
S975	-3.56979	5.45603	6.65e-25	2.12e-22
S696	-2.94892	5.959	1.17e-23	3.37e-21
S442	-2.7964	5.76922	1.17e-23	3.37e-21
yvyF	-2.82164	6.25743	1.32e-23	3.63e-21
uvrX	-3.08457	6.37688	1.75e-23	4.57e-21
yrkL	-3.44078	5.37864	9.32e-23	2.33e-20
hag	-3.18078	9.61117	3.55e-22	8.51e-20
S775	-3.42122	5.7514	4.63e-22	1.06e-19
yrdA	-4.52508	4.98341	6.78e-22	1.5e-19
rodA	-2.03608	7.65553	1.77e-21	3.77e-19
yocD	-3.03446	5.58885	1.88e-21	3.86e-19
csrA	-2.54589	6.42518	2.54e-21	5.05e-19
pbpA	-1.85113	7.91143	2.92e-21	5.6e-19
pbpH	-2.77304	6.56802	4.58e-21	8.5e-19
pksC	-2.67884	5.6872	5e-21	8.99e-19
yqaJ	-3.11483	5.50311	7.37e-21	1.28e-18
dpoL	-4.22139	5.76554	1.08e-20	1.83e-18
conE	-3.08463	6.8845	1.21e-20	1.98e-18
yjbC	-1.73477	7.8981	2.3e-20	3.67e-18
fliE	-2.93121	5.5486	3.45e-20	5.37e-18
ylqC	-1.79093	7.29194	4.07e-20	6.17e-18
pghZ	-3.50316	5.70879	6.85e-20	1.01e-17
yhaI	-2.09621	6.63806	9.06e-20	1.3e-17
S526	-2.05167	7.34954	1.8e-19	2.53e-17
kinC	-2.20372	7.05785	4.57e-19	6.26e-17
yorA	-3.96885	5.09445	5.65e-19	7.57e-17
czcD	-4.50877	4.86196	6.6e-19	8.63e-17
swrB	-2.29569	6.30601	9.94e-19	1.27e-16
yonF	-4.06736	5.05132	1.03e-18	1.28e-16
yonS	-3.54742	5.18971	1.05e-18	1.28e-16
flgB	-3.56986	5.34123	1.27e-18	1.53e-16
yozB	-2.83648	7.25934	2.19e-18	2.57e-16
bsuMA	-3.34733	6.03517	3.03e-18	3.49e-16
rttL	-3.05854	5.98411	3.11e-18	3.51e-16
yoaM	-2.94093	5.20456	3.83e-18	4.22e-16
S171	-3.33875	5.8141	3.88e-18	4.22e-16
ntdC	-3.57216	5.5332	3.99e-18	4.25e-16
yoqY	-3.40592	5.06032	4.13e-18	4.32e-16
rpsP	-1.713	7.24347	4.24e-18	4.35e-16
ypiB	-2.04353	6.66906	5.11e-18	5.16e-16
yrkH	-3.30547	5.32933	7.66e-18	7.6e-16
xynB	-3.99556	4.98538	7.93e-18	7.73e-16
yeeB	-3.64375	5.92347	1.29e-17	1.24e-15
fliR	-2.40157	6.03127	1.67e-17	1.58e-15
mreD	-1.76586	7.12311	1.74e-17	1.62e-15
xynP	-4.60953	4.59722	2.52e-17	2.3e-15
ydcO	-2.93231	5.79388	2.6e-17	2.32e-15
S980	-2.96709	5.42863	2.62e-17	2.32e-15
cwlA	-3.48665	4.99142	3.17e-17	2.76e-15
ydfF	-2.22011	6.0345	3.21e-17	2.76e-15
S938	-2.49113	6.32746	3.75e-17	3.13e-15
trnE	-2.66837	5.3914	4.58e-17	3.76e-15
S586	-2.27373	5.96219	6.11e-17	4.95e-15
S979	-2.56268	6.88454	7.29e-17	5.83e-15
S981	-3.09493	5.21455	9.16e-17	7.22e-15
thyA	-2.71276	5.33284	1.53e-16	1.19e-14
pdaC	-1.7431	7.5476	1.78e-16	1.37e-14
yonO	-3.40502	5.23092	2.09e-16	1.59e-14
yxbC	-1.91567	6.40833	2.36e-16	1.76e-14
parA	-1.40264	7.60101	2.57e-16	1.9e-14
S351	-2.03377	6.21377	3.14e-16	2.29e-14
rapD	-1.69907	7.08019	3.49e-16	2.5e-14
adk	-1.64129	9.98231	3.52e-16	2.5e-14
yqbM	-2.51605	6.83735	3.65e-16	2.56e-14
yokI	-1.90871	6.58911	3.74e-16	2.59e-14
S170	-2.94087	5.71831	5.66e-16	3.83e-14
S1402	-1.68554	7.08211	6.5e-16	4.33e-14
ywrK	-2.41707	6.10497	6.54e-16	4.33e-14
skfG	-2.47843	5.553	6.87e-16	4.49e-14
S659	-1.97637	6.7718	7.31e-16	4.73e-14
ykvP	-3.46666	4.97117	1.28e-15	8.18e-14
S790	-3.19027	5.19365	1.35e-15	8.52e-14
yomM	-3.76233	4.77396	1.37e-15	8.59e-14
yvcB	-2.55404	6.46396	1.84e-15	1.14e-13
S658	-2.75892	5.68182	1.9e-15	1.16e-13
yqxG	-3.30204	4.96596	2.04e-15	1.24e-13
yddQ	-3.64508	5.08695	2.8e-15	1.68e-13
disA	-1.45241	7.38968	3.45e-15	2.05e-13
ydzL	-3.7028	4.91465	4.34e-15	2.53e-13
yppC	-1.94275	6.14944	4.34e-15	2.53e-13
S1035	-2.52572	5.2932	5.3e-15	3.02e-13
yjdH	-3.02744	4.93444	9.09e-15	5.13e-13
yqaQ	-3.48405	4.83074	9.35e-15	5.23e-13
S716	-2.7619	5.11172	1.15e-14	6.37e-13
S1345	-2.29781	5.56012	1.27e-14	6.98e-13
S617	-3.42369	4.71964	1.42e-14	7.69e-13
yotB	-5.00178	4.03172	1.45e-14	7.8e-13
yxbB	-2.12601	6.39892	1.56e-14	8.34e-13
S712	-3.05084	5.30329	1.74e-14	9.16e-13
S498	-3.31503	5.11149	1.92e-14	1e-12
S5	-2.10669	5.89824	2.1e-14	1.08e-12
rplF	-1.85554	10.4359	3.12e-14	1.59e-12
hprT	-1.64236	8.18138	4.15e-14	2.09e-12
sinR	-2.74368	5.23721	4.53e-14	2.27e-12
yaaN	-1.57494	7.85943	4.76e-14	2.36e-12
S1376	-3.46965	7.03675	6.04e-14	2.97e-12
S858	-2.14477	6.19325	6.42e-14	3.13e-12
S810	-2.85077	6.7341	6.77e-14	3.28e-12
yqgB	-1.94627	6.05273	7.03e-14	3.37e-12
flgM	-2.7096	5.40609	7.59e-14	3.61e-12
S218	-3.6255	4.904	8.01e-14	3.78e-12
cwlP	-1.58741	7.32542	8.13e-14	3.8e-12
S717	-2.85712	5.00701	1.07e-13	4.95e-12
hinT	-1.66676	6.30118	1.29e-13	5.94e-12
aacD	-3.58596	4.9823	1.3e-13	5.95e-12
fliW	-2.05032	6.4365	1.67e-13	7.55e-12
bsrH	-2.82805	6.79291	1.85e-13	8.29e-12
oxaAA	-2.31784	7.5669	1.86e-13	8.29e-12
fliP	-3.07895	4.90385	2.14e-13	9.41e-12
spcQ	-2.02611	7.21606	2.14e-13	9.41e-12
yoqW	-3.36116	4.83179	2.19e-13	9.53e-12
yomR	-3.88555	4.65748	2.28e-13	9.84e-12
bsuRA	-2.55737	6.11372	2.53e-13	1.09e-11
yqaP	-2.92839	5.10058	2.74e-13	1.17e-11
yonD	-4.20786	4.58509	3.12e-13	1.32e-11
ydeN	-2.04406	5.72649	3.78e-13	1.59e-11
rpsNA	-1.64708	8.99887	3.86e-13	1.61e-11
helP	-3.28634	5.28212	5.19e-13	2.15e-11
yoyJ	-2.59261	5.56253	5.62e-13	2.31e-11
brnQ	-1.91746	5.92139	6.56e-13	2.68e-11
yqaN	-2.20231	5.60934	6.71e-13	2.72e-11
S1571	-3.62578	4.96229	7.92e-13	3.19e-11
yonE	-4.14074	4.41258	8.98e-13	3.59e-11
czcR	-3.62399	4.78213	9.37e-13	3.72e-11
tagB	-3.77397	5.72384	1.14e-12	4.49e-11
yrkE	-4.37324	4.23665	1.37e-12	5.34e-11
yolB	-4.30151	4.17263	1.38e-12	5.38e-11
ndk	-2.11937	8.42978	1.41e-12	5.43e-11
skfH	-2.64153	5.29564	1.42e-12	5.43e-11
ykoM	-1.54997	7.64812	1.44e-12	5.49e-11
dnaH	-1.52547	6.85613	1.57e-12	5.94e-11
divIC	-1.98771	7.16763	1.68e-12	6.31e-11
bsuMB	-1.64474	6.69445	1.69e-12	6.31e-11
S978	-2.80953	7.18232	1.92e-12	7.12e-11
bsrE	-2.91114	4.87666	2.03e-12	7.49e-11
codY	-2.39248	6.62356	2.09e-12	7.65e-11
zinT	-3.38299	4.68165	2.22e-12	8.09e-11
yomE	-3.29968	5.13776	2.41e-12	8.71e-11
S803	-3.66162	4.53795	2.57e-12	9.25e-11
yqaO	-3.08488	4.82578	2.59e-12	9.25e-11
rpsH	-2.09628	9.69768	2.65e-12	9.43e-11
S809	-2.96585	6.74287	2.71e-12	9.56e-11
ydeD	-1.69204	6.29245	2.78e-12	9.76e-11
fliZ	-2.18123	5.54713	3.3e-12	1.15e-10
adaA	-3.17213	5.31366	3.63e-12	1.26e-10
yxiF	-2.02732	5.97776	3.69e-12	1.27e-10
yqxD	-1.51414	6.56601	4.09e-12	1.4e-10
cheV	-1.72504	6.32673	4.19e-12	1.43e-10
fliQ	-3.17464	4.55733	4.54e-12	1.54e-10
yneK	-2.60463	5.06424	5.65e-12	1.9e-10
ricT	-1.28944	8.25673	6.29e-12	2.1e-10
ypiF	-1.79055	6.02331	6.61e-12	2.2e-10
cotB	-2.81223	5.44671	6.73e-12	2.23e-10
darA	-1.66288	6.09281	7.33e-12	2.41e-10
conB	-2.3076	5.4318	8.29e-12	2.7e-10
S195	-2.26112	5.5626	8.3e-12	2.7e-10
rpsT	-1.80313	6.25532	9.97e-12	3.22e-10
S1344	-1.81723	5.84362	1.07e-11	3.44e-10
blyA	-3.79783	4.57245	1.08e-11	3.44e-10
S183	-1.54153	6.69367	1.27e-11	4.05e-10
yopJ	-3.63907	4.17093	1.32e-11	4.18e-10
conG	-1.62105	7.13454	1.42e-11	4.47e-10
yjzH	-2.72533	4.86041	1.49e-11	4.65e-10
yzzP	-2.57119	5.40015	1.54e-11	4.78e-10
S531	-1.66671	7.54621	1.73e-11	5.35e-10
yoqV	-3.75492	4.54631	1.84e-11	5.65e-10
rpmF	-1.34291	6.94498	1.85e-11	5.65e-10
ykuL	-1.82662	5.74462	1.89e-11	5.72e-10
tmk	-1.63068	6.63776	1.9e-11	5.72e-10
yneF	-2.95785	4.79673	1.9e-11	5.72e-10
S811	-2.58261	6.42022	2.18e-11	6.52e-10
arsB	-3.2525	4.62573	2.26e-11	6.73e-10
S843	-2.77052	4.75374	2.27e-11	6.74e-10
yqcC	-2.11737	5.44545	2.32e-11	6.84e-10
tagA	-3.37625	7.42987	2.67e-11	7.85e-10
rapE	-3.87258	4.80417	2.71e-11	7.91e-10
S587	-1.75481	6.09999	2.79e-11	8.1e-10
yrkC	-3.36692	4.55107	2.87e-11	8.29e-10
yxnB	-2.36417	5.44353	3.12e-11	8.97e-10
pbpX	-1.35205	7.36489	3.17e-11	9.07e-10
yopD	-4.05848	4.09466	3.79e-11	1.07e-09
yrkJ	-3.75696	4.27601	3.8e-11	1.07e-09
S47	-2.07536	5.68933	3.87e-11	1.09e-09
yjdA	-2.73931	5.00098	4.05e-11	1.13e-09
flgL	-1.11396	7.63707	4.49e-11	1.25e-09
cotH	-1.94319	5.95939	4.54e-11	1.26e-09
yqeY	-1.47392	7.799	5.21e-11	1.43e-09
S1351	-3.23775	4.7735	5.27e-11	1.45e-09
bsrG	-2.83247	6.19053	5.75e-11	1.57e-09
S968	-1.93774	5.57714	5.8e-11	1.58e-09
spbT	-2.61986	5.42311	5.98e-11	1.61e-09
ymfC	-1.43476	6.61524	6e-11	1.61e-09
adaB	-2.55363	6.61202	6.16e-11	1.64e-09
S1270	-1.19796	7.26726	6.42e-11	1.69e-09
ydfS	-2.24737	5.34566	6.43e-11	1.69e-09
S977	-2.72762	7.65222	6.74e-11	1.76e-09
spoIVCA	-2.08715	5.61533	7.21e-11	1.88e-09
ntdB	-4.03348	4.71069	7.31e-11	1.89e-09
yonB	-3.65038	4.36047	8.46e-11	2.18e-09
ntdA	-3.71743	4.85979	8.99e-11	2.31e-09
ylbN	-1.49225	8.03255	9.14e-11	2.34e-09
yokH	-3.72095	4.14521	1.39e-10	3.52e-09
yrdP	-3.61538	4.40989	1.42e-10	3.57e-09
yqbE	-1.85036	5.59789	1.54e-10	3.84e-09
ykoY	-1.34068	9.13143	1.56e-10	3.89e-09
mtbP	-3.85441	4.35776	1.57e-10	3.89e-09
yraN	-2.93083	4.81323	1.69e-10	4.18e-09
ylxM	-1.18824	7.37915	1.76e-10	4.33e-09
S814	-3.09952	4.59972	1.83e-10	4.47e-09
ypoP	-1.35456	6.72291	1.83e-10	4.47e-09
tig	-1.30712	8.99861	1.99e-10	4.82e-09
rpmJ	-1.36821	8.02938	2e-10	4.83e-09
ffh	-1.14194	9.88914	2.8e-10	6.67e-09
S967	-1.95208	5.57596	2.83e-10	6.71e-09
S38	-1.33977	6.89843	3.78e-10	8.91e-09
S844	-1.68738	5.66921	3.83e-10	9.01e-09
yraO	-1.74805	5.87905	4.33e-10	1.01e-08
yopC	-2.93141	4.59999	4.62e-10	1.07e-08
sbp	-1.93788	6.08692	4.78e-10	1.1e-08
S939	-3.27241	5.67954	5e-10	1.15e-08
mraZ	-1.22111	8.36669	5.01e-10	1.15e-08
mcsA	-1.28331	7.10177	5.04e-10	1.15e-08
yobE	-2.80667	4.96681	5.52e-10	1.25e-08
ylxF	-2.14886	5.93615	5.65e-10	1.28e-08
S513	-2.45721	4.7954	5.69e-10	1.28e-08
ybaC	-1.77703	8.92716	5.78e-10	1.3e-08
yeeC	-2.97243	5.13937	6.26e-10	1.4e-08
S845	-1.79938	5.43006	6.3e-10	1.4e-08
ydfE	-2.55837	5.41142	6.5e-10	1.44e-08
S244	-2.58162	5.20338	6.53e-10	1.44e-08
yorK	-3.51271	4.47778	6.86e-10	1.51e-08
slrC	-1.40837	6.24127	8.11e-10	1.76e-08
ydfK	-1.54484	6.14115	8.73e-10	1.88e-08
yopP	-3.49975	4.67516	8.94e-10	1.92e-08
infA	-1.40698	9.00839	9.05e-10	1.94e-08
S476	-1.78977	5.77224	9.49e-10	2.02e-08
holA	-1.27272	6.87577	1.05e-09	2.21e-08
hrcA	-1.5712	8.0992	1.1e-09	2.3e-08
cdnL	-3.73831	5.05845	1.11e-09	2.33e-08
S661	-1.54797	5.82145	1.23e-09	2.57e-08
ykuG	-1.96759	5.58951	1.29e-09	2.67e-08
S1036	-1.88034	5.45427	1.4e-09	2.88e-08
fliS	-1.23705	6.69492	1.44e-09	2.97e-08
S1491	-1.32562	6.9886	1.65e-09	3.38e-08
S554	-1.31536	6.72054	1.66e-09	3.38e-08
rplE	-1.21666	10.266	1.75e-09	3.56e-08
S828	-1.53652	7.27818	1.8e-09	3.66e-08
yeeA	-3.11849	6.25232	1.86e-09	3.75e-08
yrdR	-3.73288	4.52048	1.86e-09	3.75e-08
lexA	-1.25375	8.41849	1.95e-09	3.89e-08
yqaK	-1.88746	5.26595	2.29e-09	4.56e-08
jag	-1.4907	7.47648	2.47e-09	4.89e-08
S1580	-2.79478	4.70114	2.48e-09	4.89e-08
lytC	-1.13897	7.3054	2.53e-09	4.95e-08
skfF	-1.64518	6.57857	2.69e-09	5.24e-08
tagF	-2.78846	7.256	2.82e-09	5.48e-08
mreC	-1.00734	7.96779	2.84e-09	5.5e-08
yizD	-1.26754	8.72513	3.15e-09	6.06e-08
S414	-1.32489	9.28022	3.34e-09	6.4e-08
yuxN	-1.25599	7.01893	3.41e-09	6.52e-08
S1350	-1.38962	6.59758	3.43e-09	6.54e-08
S1353	-2.65094	4.83247	3.72e-09	7.04e-08
ywrJ	-2.77757	5.09419	4.11e-09	7.76e-08
rpsO	-1.44052	7.25796	4.51e-09	8.49e-08
yqgA	-3.03523	7.71718	4.55e-09	8.54e-08
hbs	-1.31579	6.50052	4.69e-09	8.76e-08
rplR	-1.21099	9.84461	4.76e-09	8.87e-08
dnaN	-1.10727	7.90161	4.98e-09	9.25e-08
fosB	-2.39937	5.02268	5.28e-09	9.73e-08
S1534	-1.83107	5.69183	5.51e-09	1.01e-07
S579	-1.44013	5.86252	5.9e-09	1.08e-07
yqgV	-1.38273	6.16661	6.07e-09	1.11e-07
metS	-1.05931	8.65546	6.11e-09	1.11e-07
udk	-1.20376	7.19107	6.23e-09	1.13e-07
yqaC	-3.22875	4.22595	6.53e-09	1.17e-07
pcfA	-1.80208	5.32129	6.66e-09	1.19e-07
S982	-3.01008	4.30343	6.87e-09	1.22e-07
yoaP	-3.05604	4.20986	7.54e-09	1.34e-07
yqaS	-2.06886	5.04722	8.3e-09	1.47e-07
ykvO	-2.97295	5.07684	8.51e-09	1.5e-07
spcP	-1.60334	6.0353	8.97e-09	1.58e-07
yjdG	-2.95695	4.19445	9.3e-09	1.63e-07
S415	-1.6652	8.99423	9.73e-09	1.7e-07
ydfR	-2.3849	5.30928	1.01e-08	1.76e-07
ysnF	-1.08619	8.02267	1.02e-08	1.76e-07
yxbA	-2.47143	4.80782	1.05e-08	1.82e-07
xylR	-3.65428	4.60315	1.09e-08	1.86e-07
ydfD	-1.52787	6.56226	1.11e-08	1.9e-07
S930	-1.00767	7.29725	1.18e-08	2.01e-07
comFC	-1.31761	6.7335	1.3e-08	2.21e-07
cotP	-2.12794	5.03289	1.37e-08	2.33e-07
yokJ	-2.47309	4.57806	1.39e-08	2.33e-07
yqfZ	-1.57901	6.29408	1.39e-08	2.33e-07
yopQ	-3.7564	4.37338	1.43e-08	2.4e-07
yxkC	-1.13007	7.02622	1.46e-08	2.44e-07
aadK	-2.46275	5.02756	1.49e-08	2.48e-07
yvzG	-1.31086	7.07608	1.53e-08	2.54e-07
S136	-1.04956	7.08291	1.56e-08	2.59e-07
S373	-3.82385	4.33084	1.69e-08	2.79e-07
S1273	-1.24478	6.63769	1.78e-08	2.92e-07
rapH	-1.37835	6.38063	1.79e-08	2.93e-07
yomJ	-3.64107	4.17332	1.91e-08	3.11e-07
yobF	-3.55341	4.18807	1.96e-08	3.18e-07
S1579	-2.02355	9.16264	2.01e-08	3.25e-07
yocN	-3.20266	4.05665	2.11e-08	3.39e-07
S1501	-1.00329	7.277	2.31e-08	3.68e-07
ydeI	-2.7741	4.72124	2.33e-08	3.7e-07
ydfG	-1.92059	5.68198	2.5e-08	3.97e-07
rpmC	-1.14996	9.17032	2.52e-08	3.98e-07
yppE	-2.2918	4.69164	2.72e-08	4.29e-07
recU	-1.50018	5.64429	3.05e-08	4.78e-07
S126	-1.21844	6.53334	3.22e-08	5.03e-07
cwlT	-1.40713	6.13653	3.32e-08	5.16e-07
cspD	-1.66477	7.82041	3.42e-08	5.29e-07
S475	-1.87707	5.57404	3.43e-08	5.29e-07
S193	-2.6796	4.60149	3.5e-08	5.38e-07
dutA	-3.18572	4.87555	3.64e-08	5.56e-07
hxlR	-1.42211	5.91571	3.92e-08	5.98e-07
rpsU	-1.57198	7.05667	4e-08	6.09e-07
splA	-1.22606	6.40905	4.22e-08	6.4e-07
sigH	-1.14519	8.03598	4.28e-08	6.47e-07
S662	-2.65574	4.53523	4.31e-08	6.5e-07
S1570	-3.11507	6.09678	4.55e-08	6.84e-07
spxO	-2.387	4.82659	4.65e-08	6.97e-07
yqcD	-2.91842	4.16185	4.75e-08	7.1e-07
yczJ	-1.05213	6.94935	4.77e-08	7.11e-07
S1469	-2.06208	5.08036	4.93e-08	7.31e-07
rpsQ	-1.05071	9.37232	5.05e-08	7.47e-07
frr	-1.2422	6.40279	5.6e-08	8.23e-07
ydeM	-2.54054	4.66615	5.6e-08	8.23e-07
yoaG	-2.51513	4.54352	5.67e-08	8.3e-07
yefC	-3.02186	4.11558	5.75e-08	8.39e-07
aseR	-2.09345	5.00368	5.84e-08	8.51e-07
degR	-1.63661	6.88234	5.86e-08	8.52e-07
yncB	-2.08909	5.16556	6.2e-08	8.97e-07
yrkF	-3.22247	4.07387	6.43e-08	9.23e-07
rnpA	-2.60606	6.5555	6.51e-08	9.32e-07
ylxX	-1.08154	7.09478	6.54e-08	9.33e-07
S1572	-3.28775	4.48381	6.59e-08	9.39e-07
sigI	-1.68797	5.60592	6.6e-08	9.39e-07
yphF	-1.44105	6.06014	7.12e-08	1.01e-06
skfC	-1.57317	6.6374	7.53e-08	1.06e-06
ydeJ	-1.26014	6.17891	7.75e-08	1.09e-06
spo0D	-2.72377	4.46349	8.34e-08	1.16e-06
yocC	-2.84573	4.2136	8.88e-08	1.23e-06
S740	-2.96161	4.37897	8.98e-08	1.25e-06
speD	-1.15167	7.23283	1.01e-07	1.4e-06
S560	-1.76341	5.4186	1.02e-07	1.41e-06
tasA	-1.42793	5.64077	1.05e-07	1.45e-06
flgN	-1.24055	6.6096	1.11e-07	1.52e-06
S1069	-1.50496	5.87928	1.13e-07	1.54e-06
S592	-1.67809	5.2135	1.19e-07	1.63e-06
recR	-1.0275	8.07697	1.23e-07	1.66e-06
conD	-3.00568	4.4647	1.28e-07	1.72e-06
yjdJ	-2.4876	4.59506	1.28e-07	1.72e-06
xpaC	-1.17499	8.02521	1.32e-07	1.77e-06
rpmGB	-1.77199	6.44749	1.45e-07	1.94e-06
yqeF	-1.05458	6.94531	1.52e-07	2.02e-06
abbA	-1.6547	5.4019	1.54e-07	2.04e-06
ykvA	-1.29183	5.96522	1.54e-07	2.04e-06
yyaQ	-3.06016	5.22137	1.58e-07	2.08e-06
tagG	-1.3069	6.6722	1.65e-07	2.18e-06
czrA	-2.90347	4.07958	1.86e-07	2.45e-06
yphE	-1.7781	5.06539	1.98e-07	2.59e-06
pelB	-3.4449	4.09836	2.06e-07	2.69e-06
S987	-2.80793	4.18595	2.08e-07	2.71e-06
iseA	-1.75917	8.62532	2.38e-07	3.07e-06
lytE	-1.04986	7.71919	2.47e-07	3.17e-06
S2	-2.00271	5.82029	2.49e-07	3.19e-06
ydiM	-2.73319	4.52501	2.53e-07	3.22e-06
mecB	-1.09132	6.71713	2.59e-07	3.28e-06
S882	-1.10107	6.84636	2.68e-07	3.39e-06
rapF	-1.07526	6.99163	2.76e-07	3.48e-06
S969	-1.02119	7.23075	2.87e-07	3.61e-06
yneJ	-1.97328	5.48797	2.99e-07	3.75e-06
azlC	-1.55327	5.33567	3.12e-07	3.88e-06
S718	-2.76671	4.79844	3.34e-07	4.13e-06
yqxI	-2.88495	4.24952	3.36e-07	4.14e-06
S409	-1.96288	5.24622	3.49e-07	4.28e-06
yczI	-1.31049	6.1212	3.52e-07	4.31e-06
abhA	-2.09559	4.8993	3.58e-07	4.38e-06
ykyA	-1.48275	6.09255	3.81e-07	4.64e-06
S357	-1.41662	5.52178	4.08e-07	4.93e-06
skfB	-1.33457	6.79577	4.21e-07	5.07e-06
alkA	-1.50817	5.99313	4.73e-07	5.68e-06
yvlA	-1.19846	6.85507	4.76e-07	5.71e-06
tagE	-2.81128	6.68109	4.88e-07	5.84e-06
yokL	-2.49539	5.54158	5.22e-07	6.22e-06
S591	-1.50491	5.30259	6.09e-07	7.18e-06
conC	-2.91248	4.09341	6.58e-07	7.66e-06
S1487	-1.48033	7.21532	6.69e-07	7.76e-06
S580	-1.5337	5.56771	6.7e-07	7.76e-06
S317	-1.33553	6.53002	7.22e-07	8.34e-06
yxzC	-2.50783	4.86745	7.47e-07	8.6e-06
S594	-1.44198	6.0761	7.48e-07	8.6e-06
bsuRB	-3.00353	5.13637	7.7e-07	8.81e-06
dnaA	-1.03154	8.42919	7.72e-07	8.82e-06
ywmB	-1.24901	8.67153	8.02e-07	9.14e-06
yfmG	-2.20962	5.144	8.27e-07	9.41e-06
sipS	-1.10133	6.57401	9.09e-07	1.03e-05
ylqD	-1.1768	6.13473	9.31e-07	1.05e-05
S135	-1.17139	6.64994	1.05e-06	1.17e-05
S593	-1.25929	6.52198	1.07e-06	1.2e-05
ykzB	-1.82902	5.07397	1.08e-06	1.2e-05
flhB	-1.09794	6.41768	1.09e-06	1.21e-05
yxiI	-1.03401	6.54378	1.12e-06	1.25e-05
S829	-1.41378	6.9744	1.15e-06	1.27e-05
yoaI	-1.59314	5.18963	1.16e-06	1.28e-05
yddT	-2.94647	4.24435	1.17e-06	1.29e-05
yrhH	-1.97938	4.97787	1.17e-06	1.29e-05
cspB	-1.80689	7.94155	1.23e-06	1.34e-05
S3	-1.47154	6.30551	1.26e-06	1.38e-05
S819	-1.58352	5.09785	1.32e-06	1.43e-05
S181	-3.26631	4.32611	1.33e-06	1.44e-05
yhcI	-1.19485	8.52318	1.35e-06	1.46e-05
S1471	-1.66939	6.56784	1.43e-06	1.54e-05
yrkN	-1.6074	5.13176	1.67e-06	1.78e-05
ydgB	-1.97497	4.9946	1.7e-06	1.8e-05
yqbF	-2.55059	4.08404	1.87e-06	1.97e-05
S51	-1.1423	7.09374	1.87e-06	1.97e-05
S652	-2.11733	4.84762	1.92e-06	2.02e-05
S639	-3.17633	4.62522	2.15e-06	2.25e-05
ydeC	-2.63862	4.97819	2.15e-06	2.25e-05
S1	-2.19947	4.98669	2.15e-06	2.25e-05
yxiK	-1.16217	6.17772	2.19e-06	2.28e-05
yonJ	-2.03534	4.78162	2.31e-06	2.39e-05
ywpF	-1.34907	5.55595	2.34e-06	2.41e-05
yokK	-2.95129	4.57158	2.44e-06	2.51e-05
ywqH	-1.85505	4.81885	2.44e-06	2.51e-05
fra	-1.36161	5.48207	2.74e-06	2.79e-05
spxA	-1.05013	8.73417	2.76e-06	2.81e-05
ydfL	-1.51202	5.58319	3.42e-06	3.4e-05
S219	-3.0108	4.03799	3.74e-06	3.68e-05
yppD	-2.3663	4.21511	4.21e-06	4.13e-05
S1486	-1.37726	8.61201	4.24e-06	4.16e-05
tagC	-1.49873	6.17802	4.4e-06	4.3e-05
S861	-1.20449	5.78553	4.62e-06	4.49e-05
yeeG	-1.25619	6.19616	4.73e-06	4.59e-05
S45	-2.33976	4.36294	4.84e-06	4.68e-05
murI	-2.13793	4.64874	4.96e-06	4.76e-05
yrhF	-1.24528	6.08522	5.11e-06	4.88e-05
yyaR	-2.51456	4.84565	5.84e-06	5.49e-05
yeeD	-2.99092	4.35093	6.26e-06	5.87e-05
sunA	-2.84764	6.17916	6.35e-06	5.94e-05
S937	-1.18928	5.66133	7.53e-06	6.97e-05
yrvC	-1.00127	6.33983	8.35e-06	7.7e-05
yjcM	-1.86549	5.84213	8.41e-06	7.74e-05
S782	-3.53455	4.62956	8.62e-06	7.91e-05
ypmP	-1.56435	4.95714	8.64e-06	7.92e-05
S985	-1.17759	5.75858	8.95e-06	8.17e-05
S690	-1.89547	4.59955	1.04e-05	9.34e-05
ykvR	-3.31094	4.3084	1.07e-05	9.58e-05
yyaP	-3.42777	4.0823	1.07e-05	9.61e-05
