## Supplementary material for "Mfd regulates RNA polymerase association with hard-to-transcribe regions *in vivo*, especially those with structured RNAs": Dataset S7

### Sheet: Sheet1
genes upregulated in Δmfd	logFC	logCPM	p-Value	FDR
mccA	2.86778	6.90078	1.17e-23	5.34e-21
mccB	3.05239	6.89346	1.18e-23	5.34e-21
maeA	3.41584	5.97661	3.41e-20	1.1e-17
cwlP	2.67227	6.10741	5.83e-18	1.28e-15
gudP	3.64355	4.46824	9.5e-18	1.95e-15
bmrC	2.5749	6.0911	6.29e-17	1.17e-14
S801	3.45223	6.28342	1.19e-16	2.14e-14
bmrD	2.17747	6.95343	4.21e-16	6.36e-14
hupN	3.00042	5.87507	5.01e-16	7.33e-14
nrdEB	2.78317	6.23833	7.84e-16	1.11e-13
S803	2.98379	4.93596	3.64e-15	4.75e-13
gudD	3.46107	4.74121	3.89e-15	4.94e-13
rapF	2.07011	7.67061	5.88e-14	6.61e-12
ywkB	2.83041	4.8065	9.01e-14	9.46e-12
yvdA	3.47292	3.91542	1e-13	1.03e-11
yesK	3.19468	4.38009	1.89e-13	1.87e-11
nrdFB	2.56729	5.716	3.63e-13	3.37e-11
dpoL	2.28441	5.85972	4.49e-13	4.02e-11
S1151	2.16251	5.92366	1.62e-12	1.35e-10
S1487	3.19965	3.89758	3.33e-12	2.73e-10
S799	2.62391	5.07141	7.28e-12	5.66e-10
yvdB	2.44048	5.02591	7.37e-12	5.66e-10
sxzY	1.89754	8.99977	1.25e-11	9.46e-10
rocB	2.8438	4.0171	1.5e-11	1.11e-09
deoR	1.89289	6.36683	3.16e-11	2.28e-09
yabM	1.90483	7.74523	5.58e-11	3.91e-09
S802	2.29651	5.88089	1.56e-10	1.08e-08
yetK	1.71756	7.35276	3.89e-10	2.61e-08
yugG	1.64136	7.13731	6.2e-10	3.99e-08
S1032	2.17515	4.6814	1.35e-09	8.36e-08
ykuS	1.72603	6.65879	2.42e-09	1.45e-07
S798	2.87627	3.88299	3.01e-09	1.76e-07
ytzE	1.6686	6.19596	5.37e-09	3.09e-07
phrF	2.36212	3.95917	8.49e-09	4.72e-07
dhbF	2.20605	7.07663	8.98e-09	4.93e-07
S768	2.84247	3.5828	1.29e-08	6.95e-07
S772	2.33575	4.23293	1.65e-08	8.77e-07
ybfA	2.01222	4.64564	2.63e-08	1.37e-06
S233	1.75243	5.71171	3.36e-08	1.73e-06
dutB	2.77397	3.52619	3.42e-08	1.74e-06
S1267	1.74887	5.8079	5.24e-08	2.61e-06
S1201	1.47053	6.7255	6.67e-08	3.26e-06
S804	2.73534	3.15268	6.95e-08	3.33e-06
S130	2.33898	3.83559	1.35e-07	6.26e-06
S1202	1.31628	9.20705	1.62e-07	7.45e-06
yugH	1.30995	9.31363	2.05e-07	9.26e-06
dtpT	1.44245	7.31827	2.56e-07	1.12e-05
rocG	1.6703	5.34066	2.74e-07	1.18e-05
mtnU	1.70622	4.87695	4.77e-07	2e-05
pbtN	1.56757	6.62279	4.93e-07	2.05e-05
ywpG	2.20394	3.42863	5.23e-07	2.16e-05
frxB	1.67406	7.28846	5.31e-07	2.17e-05
yerA	1.68103	8.03663	5.56e-07	2.26e-05
mtbP	2.00642	4.015	6.6e-07	2.59e-05
rocA	1.60026	5.95716	8.32e-07	3.19e-05
dapI	1.32378	8.44879	9.04e-07	3.41e-05
maeN	1.81598	5.9276	1.1e-06	4.09e-05
ywnB	1.59543	5.12426	1.14e-06	4.19e-05
yozS	1.81187	4.68356	1.3e-06	4.72e-05
S439	4.74811	6.32925	1.63e-06	5.89e-05
cotNH	1.98124	3.83195	1.65e-06	5.9e-05
ykuO	2.17199	4.95278	1.96e-06	6.93e-05
yesM	2.11265	4.59455	2.41e-06	8.31e-05
arsF	1.27745	6.45353	2.67e-06	9.09e-05
mtnE	1.58506	5.16468	2.71e-06	9.16e-05
rocC	1.78154	4.1592	3.24e-06	0.000107
pbtO	1.4243	6.88152	3.87e-06	0.000127
S124	2.30749	2.93146	4.08e-06	0.000132
blyA	1.65784	4.40313	5.55e-06	0.000176
pbtP	1.37601	7.20613	5.55e-06	0.000176
S1455	1.18906	8.16343	5.97e-06	0.000187
manR	2.96474	7.06862	6.15e-06	0.000192
qdoI	1.86772	4.05859	6.22e-06	0.000193
yhfQ	1.14927	8.08313	6.64e-06	0.000204
yceJ	1.60317	4.43369	7.51e-06	0.000228
S259	1.50948	4.6506	9.86e-06	0.000291
S338	1.54257	4.55675	1.05e-05	0.000308
S1346	2.13407	2.9177	1.14e-05	0.000331
manA	4.06299	8.4921	1.62e-05	0.000457
yxkF	1.40347	5.01436	1.93e-05	0.000537
ycgB	1.53734	4.8986	1.98e-05	0.000543
S1460	2.20404	3.14981	1.98e-05	0.000543
dhbE	1.74763	5.7203	2.08e-05	0.000566
pbtQ	1.28046	7.38631	2.16e-05	0.000579
dhbB	1.66655	4.80356	2.17e-05	0.000579
manP	3.97163	8.49712	2.3e-05	0.0006
licB	2.36834	3.31113	2.43e-05	0.000627
ytnA	1.08263	8.76607	2.5e-05	0.00064
ybfF	1.24131	6.17138	2.74e-05	0.000697
nrdIB	2.11378	2.98848	3.13e-05	0.000787
yesL	1.96202	3.6847	3.29e-05	0.000816
yrhG	1.28187	5.50052	3.38e-05	0.000833
ykuL	1.22488	5.67171	3.42e-05	0.000839
S869	1.12318	6.69897	3.44e-05	0.000839
S781	2.61169	2.43019	3.48e-05	0.000844
S1461	1.90498	3.37513	3.55e-05	0.000858
qcrA	1.18641	6.23466	3.7e-05	0.00089
besA	1.74808	5.33507	3.8e-05	0.00091
ggaB	1.09422	6.63488	4.03e-05	0.000954
buk	1.20816	7.71498	4.19e-05	0.000989
S486	1.67009	3.54063	4.39e-05	0.001026
S770	2.10717	3.1066	4.54e-05	0.001054
fldN	1.96948	4.90035	4.95e-05	0.001135
S169	1.39573	4.91997	5.09e-05	0.001154
niaP	1.1874	5.98415	5.19e-05	0.001169
S1486	1.12703	6.82686	5.39e-05	0.001207
S440	3.08718	5.95706	6.03e-05	0.001336
S517	1.59098	3.82881	6.12e-05	0.001351
lpdV	1.16426	7.94036	6.24e-05	0.00137
pftA	2.72838	7.55198	6.74e-05	0.001449
S945	1.32464	4.84265	7.25e-05	0.001536
yrhP	1.63889	3.62746	7.55e-05	0.001587
S747	1.99811	3.03963	7.58e-05	0.001587
clpP	1.01383	9.96754	7.59e-05	0.001587
S516	1.45165	4.08611	7.66e-05	0.001596
ydcL	1.29774	5.15324	8.12e-05	0.001683
gcvT	1.07312	7.02926	8.94e-05	0.001838
pftB	2.3178	7.99283	0.000103	0.002077
yrdF	2.20515	2.76933	0.000108	0.002171
ypiF	1.9777	3.20288	0.00011	0.002188
yrhC	1.42691	4.48032	0.00012	0.002367
aseR	1.62284	3.59793	0.000121	0.002384
tlpC	1.02783	6.52481	0.000124	0.002422
licC	2.27763	4.49801	0.000126	0.002452
moaB	1.09175	6.69311	0.000131	0.002508
sacC	1.38416	5.10565	0.00014	0.002682
S1580	1.04653	6.44221	0.000143	0.002719
S27	1.56559	3.71703	0.000163	0.003086
S432	1.66872	3.58168	0.000169	0.003186
S953	1.05339	6.20993	0.00017	0.003189
S1457	2.2561	2.35068	0.000173	0.003224
ywnA	1.21468	5.21013	0.000184	0.00339
gntK	1.50181	6.08817	0.000185	0.003396
abrB	1.02862	7.72087	0.000208	0.003738
S527	2.26754	2.36529	0.000215	0.003842
cdoA	1.73975	3.09903	0.00022	0.003909
S1059	1.1886	5.97946	0.000235	0.004136
zinT	1.62055	3.32326	0.000246	0.004308
yjdF	2.25987	7.825	0.000253	0.004406
lcfA	1.0489	6.39242	0.000263	0.004553
tcyP	1.65599	5.70351	0.000277	0.004789
S1011	2.14555	2.2719	0.00028	0.00481
gutP	1.36829	3.98185	0.000295	0.004949
uxaC	1.55939	4.53923	0.000295	0.004949
S1018	1.63737	4.19398	0.000303	0.005039
S1187	1.57032	3.37696	0.000303	0.005039
bglP	1.8779	7.64736	0.000313	0.005165
groES	1.12434	9.86699	0.000332	0.005462
ggt	1.6554	3.02624	0.000337	0.005503
ptb	1.06061	6.52965	0.000372	0.006015
S1525	1.4567	3.76715	0.000392	0.006238
vmlR	1.16546	4.86762	0.000438	0.00689
yxeK	2.29365	4.15681	0.000441	0.006915
S894	1.08065	5.51407	0.000442	0.006915
S1527	1.44087	3.90131	0.000476	0.007363
dhbC	1.67208	4.87707	0.000477	0.007363
S398	1.26014	4.62576	0.000489	0.007456
S1490	1.50986	3.39557	0.000501	0.007595
btr	1.23435	5.64737	0.000512	0.007688
S168	1.45898	3.61473	0.000522	0.007786
rbsR	1.91138	8.92933	0.000603	0.008774
ylaN	1.0145	8.39062	0.000616	0.008914
iolE	1.48755	4.56245	0.00063	0.009088
S1033	1.02781	5.54798	0.000643	0.009225
ybfB	1.09406	5.30927	0.000667	0.009514
iolD	1.25566	6.19794	0.000675	0.00959
yxxF	1.19998	4.49912	0.000679	0.009602
yyzF	1.13334	4.89047	0.000682	0.009615
nadA	1.70592	2.7388	0.000716	0.009977
S318	1.60362	4.12232	0.000798	0.010858
pelC	1.15791	4.48813	0.000811	0.011015
fldP	1.5911	4.52786	0.000832	0.011199
sdpB	1.58588	3.29037	0.001021	0.013413
yhbI	1.27106	4.86798	0.001046	0.013703
S1027	1.08135	4.8336	0.001075	0.014001
bglH	1.51219	8.06448	0.001105	0.014282
iolA	1.06953	6.08747	0.001177	0.015013
S341	1.96712	2.31021	0.001188	0.015087
S2	1.29655	3.75859	0.001212	0.015315
yxeQ	1.36994	3.59361	0.001275	0.015958
S1526	1.34284	3.90356	0.001376	0.017031
ytzL	1.27819	3.50526	0.001381	0.017031
S1058	1.00239	5.61808	0.001394	0.017142
clpE	1.54439	5.50454	0.001402	0.017195
yphE	1.13696	5.546	0.001419	0.017362
S68	1.12823	4.95592	0.001448	0.017629
rhgW	1.97965	2.32961	0.001575	0.018978
gntR	1.89915	3.85096	0.001643	0.019562
msmX	1.13919	6.35513	0.001698	0.020161
S86	1.27035	3.50609	0.001719	0.020359
putC	1.09063	4.77238	0.001837	0.021494
licH	1.89952	5.58311	0.001957	0.022574
iolB	1.25012	5.05642	0.001966	0.022621
S92	1.90095	2.39634	0.001985	0.02273
S1310	1.02003	5.75272	0.002082	0.023737
S339	1.83438	2.50489	0.002171	0.024517
S1583	1.0897	4.70353	0.002176	0.024517
S513	1.75814	2.41612	0.002225	0.024893
yddS	1.15584	4.06593	0.002286	0.02552
yesF	1.1937	3.70211	0.002354	0.026159
lcfB	1.02895	4.71337	0.00239	0.026437
araA	1.25748	4.6299	0.002466	0.027206
S1333	1.32576	3.28022	0.002495	0.027408
lplA	1.57652	2.64513	0.002849	0.030323
S197	1.02982	4.34979	0.002951	0.031249
S1031	1.56247	2.92709	0.003106	0.032489
S317	1.00828	4.77144	0.003266	0.033795
S762	1.22115	3.78959	0.003369	0.034722
iolF	1.1161	6.04703	0.003647	0.037024
S1468	1.72454	2.39889	0.003661	0.037094
S1364	1.29642	3.12843	0.003833	0.038671
S208	1.06686	7.09462	0.003841	0.038671
yrzT	1.28771	3.73082	0.003994	0.039966
ssbB	1.04831	4.58014	0.004006	0.04
iolG	1.12063	5.89687	0.004043	0.040289
azlD	1.1777	3.92851	0.004087	0.040448
S1369	1.58192	2.44029	0.004092	0.040448
yxaH	1.07608	3.99543	0.004195	0.04138
S500	1.14728	4.73576	0.004241	0.041665
S106	1.09041	3.98878	0.004328	0.042432
rbsD	1.90006	8.16169	0.004352	0.042579
iolH	1.0396	5.41672	0.00444	0.043349
zinU	1.3383	2.81841	0.004461	0.043379
yuxJ	1.13285	3.59007	0.004507	0.043651
ylzH	1.13165	3.89968	0.004529	0.043776
yesN	1.51967	3.6178	0.004667	0.045019
S807	1.14437	3.80334	0.004716	0.045228
S1524	1.10824	3.72587	0.004869	0.046137
yesE	1.27731	3.22536	0.005074	0.04762
S364	1.25155	3.02863	0.005193	0.048451
S1210	1.25283	2.96267	0.005358	0.04938
yhaX	1.24746	4.04686	0.005364	0.04938
licA	1.92292	4.30939	0.005519	0.050514
S217	1.12638	3.77623	0.005703	0.051869
S186	1.68414	2.41065	0.005753	0.051878
S553	1.14813	3.775	0.005772	0.051948
hutP	1.06537	3.94227	0.006058	0.053823
S1539	1.3586	2.92224	0.006061	0.053823
yhaL	1.07599	3.97568	0.006093	0.053931
S1513	1.31307	3.6934	0.006115	0.054026
genes downregulated in Δmfd	logFC	logCPM	p-value	FDR
srfAA	-2.73822	11.3001	6.17e-22	2.49e-19
srfAB	-2.8059	11.5479	3.78e-20	1.14e-17
srfAC	-2.71493	10.4327	2.1e-19	5.63e-17
srfAD	-2.66557	8.43423	1.46e-18	3.72e-16
mfd	-2.36501	8.54639	3.83e-18	8.8e-16
pelA	-2.33585	9.04441	2.36e-16	4.08e-14
comS	-2.59998	6.76648	2.91e-16	4.84e-14
sunA	-2.07917	8.24581	2.98e-14	3.43e-12
gltB	-2.82069	7.13371	1.07e-12	9.4e-11
tasA	-2.02989	6.42291	4.02e-12	3.24e-10
glcD	-1.89683	6.40636	4.41e-10	2.92e-08
serA	-1.5996	8.02158	1.06e-09	6.77e-08
narG	-2.63298	4.83219	1.62e-09	9.91e-08
gltA	-2.27244	8.20013	1.99e-09	1.2e-07
epsI	-2.16125	4.23749	7.53e-09	4.23e-07
metI	-2.27204	3.72504	5.64e-08	2.78e-06
S126	-1.73732	5.64244	9.58e-08	4.54e-06
glcF	-1.54132	5.99479	1.72e-07	7.83e-06
pfeT	-1.60358	6.24458	2.43e-07	1.08e-05
S236	-2.58803	3.95391	3.78e-07	1.62e-05
metE	-1.71812	4.7081	4.43e-07	1.88e-05
epsJ	-1.76218	4.39869	5.9e-07	2.37e-05
epsE	-1.77377	4.42586	6.38e-07	2.53e-05
yjhA	-1.78157	4.32722	6.83e-07	2.66e-05
metC	-2.42237	3.02757	9.03e-07	3.41e-05
S18	-2.29335	9.07819	9.49e-07	3.55e-05
opuE	-2.0973	5.68697	1.13e-06	4.16e-05
sunS	-1.28776	7.13753	1.85e-06	6.57e-05
yoaE	-1.54257	5.21269	2.15e-06	7.53e-05
epsL	-1.98262	3.45052	2.28e-06	7.94e-05
ilvA	-1.62991	5.58038	2.67e-06	9.09e-05
ilvB	-1.51819	5.43173	5.51e-06	0.000176
epsD	-1.53674	5.00109	5.83e-06	0.000184
epsA	-1.4394	5.13327	7.5e-06	0.000228
natB	-1.3625	6.33483	7.83e-06	0.000237
S17	-2.19138	8.68804	8.12e-06	0.000244
ykzI	-3.15009	3.01247	8.55e-06	0.000255
yxjG	-2.22806	3.48333	1.06e-05	0.000309
epsF	-1.49434	4.62894	1.19e-05	0.000341
hisP	-1.62327	4.26994	1.46e-05	0.000414
xpt	-1.25366	6.22987	1.71e-05	0.00048
thrC	-1.30866	6.75675	1.74e-05	0.000486
narK	-1.92081	3.14143	2.15e-05	0.000579
pbuX	-1.35708	6.74871	2.22e-05	0.000589
opuBD	-2.63276	3.52503	2.23e-05	0.000589
epsC	-1.45565	4.78108	2.31e-05	0.0006
hisA	-2.30888	2.60776	2.46e-05	0.000631
lutB	-1.07028	9.33992	3.1e-05	0.000784
opuAB	-1.15029	8.20006	3.15e-05	0.000789
ywzA	-2.70267	5.6007	3.18e-05	0.000793
ybyB	-2.22042	5.36448	4.3e-05	0.00101
epsG	-1.49858	4.39693	4.67e-05	0.001076
bmrU	-3.24409	4.91033	4.67e-05	0.001076
epsB	-1.38178	4.64614	5.01e-05	0.001143
hisH	-2.18784	2.51898	5.2e-05	0.001169
rocD	-1.41976	5.19676	5.78e-05	0.001288
S1192	-2.03552	3.01175	6.31e-05	0.001375
iseA	-1.02187	8.92911	6.31e-05	0.001375
katA	-1.06135	8.52734	6.67e-05	0.00144
thrB	-1.32309	6.56941	6.94e-05	0.001484
rttN	-1.11345	6.44883	7.15e-05	0.001523
yugU	-1.91279	3.60407	8.58e-05	0.001773
opuBC	-2.62229	4.09119	9.09e-05	0.001862
S536	-2.73216	2.83308	9.92e-05	0.002023
yueC	-1.17262	6.2726	0.000101	0.002041
cydD	-1.74566	5.65417	0.000102	0.002063
epsK	-1.61078	4.72039	0.00013	0.002495
bmr	-1.10607	5.76075	0.00015	0.002845
oxdC	-1.62386	3.74072	0.000183	0.00339
S1225	-1.08487	6.03703	0.000191	0.003492
S1290	-2.17688	4.57586	0.000201	0.003651
ilvC	-1.31597	5.19689	0.000208	0.003738
thrD	-1.28373	4.2674	0.000215	0.003842
clsC	-2.0561	6.39872	0.000227	0.00401
yflT	-2.5725	5.09585	0.000241	0.004238
epsN	-1.20605	4.69916	0.000254	0.004409
ywqI	-1.48842	3.96944	0.000285	0.004866
yokB	-1.51753	3.39019	0.000303	0.005039
yyzH	-2.56828	2.85012	0.000313	0.005165
cydC	-1.35461	6.06902	0.000334	0.005468
mgsR	-2.05582	7.00875	0.000339	0.005517
spoVB	-1.55853	3.19814	0.000376	0.006043
sufLB	-2.13293	3.86067	0.000384	0.006147
hom	-1.01453	7.31886	0.000391	0.00623
pbuG	-1.12771	8.30691	0.000467	0.007286
nhaX	-2.41344	5.11786	0.000479	0.007373
hinT	-1.01125	6.50547	0.000481	0.007373
yqhB	-2.35656	2.81825	0.000485	0.007418
ilvH	-1.45057	3.38972	0.000508	0.007671
epsM	-1.35773	3.61442	0.000512	0.007688
yvcB	-1.12218	5.20595	0.000518	0.007751
galM	-1.26092	4.06629	0.000584	0.008532
epsH	-1.32217	3.97472	0.000616	0.008914
yuzK	-1.21054	5.44494	0.000632	0.009088
yxbG	-2.05159	4.40064	0.000665	0.009507
yjcF	-1.13875	4.92636	0.000678	0.009602
S1048	-1.47655	3.19917	0.000714	0.009976
phrC	-1.19847	4.57231	0.00072	0.009981
hfq	-1.073	5.30518	0.00075	0.010348
S1259	-1.17575	5.16054	0.000752	0.010348
rsbW	-1.31538	8.56138	0.000779	0.0107
ytxG	-1.26553	8.17365	0.000794	0.010834
ywjC	-1.86295	5.69097	0.000923	0.012328
bdbA	-1.02933	5.57271	0.00093	0.01238
proJ	-1.38264	3.66615	0.000977	0.012941
gspA	-1.93862	7.05786	0.001018	0.013413
bslA	-1.08267	5.33137	0.001136	0.014565
ydaG	-1.95891	6.86197	0.001225	0.015414
S470	-1.95141	2.0886	0.001295	0.016173
ddaH	-1.90898	5.02262	0.001377	0.017031
natA	-1.0205	6.01591	0.001427	0.017411
ptkA	-1.0391	5.27467	0.001494	0.018143
gsiB	-1.9155	6.96022	0.00152	0.018406
dacC	-1.08513	4.49748	0.001616	0.019359
cypC	-2.18383	3.98152	0.001616	0.019359
nasD	-1.16232	4.16725	0.001819	0.021332
yyaH	-1.51571	2.71755	0.001904	0.022104
maeS	-1.6147	3.07205	0.001934	0.022363
ydeK	-1.70416	2.30537	0.002154	0.024381
epsO	-1.02411	4.48333	0.002224	0.024893
amtB	-1.14956	4.56467	0.002487	0.027382
yfkJ	-1.26739	5.78169	0.002531	0.027709
pksE	-1.19682	3.68489	0.002587	0.028097
ytxH	-1.02029	8.22799	0.002604	0.028215
sipW	-1.28035	3.69005	0.002667	0.028819
nfeDB	-1.19894	3.57006	0.002805	0.029928
sndC	-1.06609	4.05115	0.003103	0.032489
yqxL	-1.90036	3.52087	0.00345	0.035477
ptpZ	-1.2107	3.74813	0.003685	0.037261
S408	-1.02454	5.25608	0.003868	0.038867
yfhK	-1.73257	5.7625	0.004234	0.041665
glgD	-1.76164	2.43643	0.004477	0.043453
csbC	-1.96887	6.62924	0.004745	0.045321
yddT	-1.07027	4.61915	0.00483	0.045953
yxlD	-1.01361	4.03725	0.004853	0.046078
yfjB	-1.24061	3.16794	0.005274	0.04892
hisIE	-1.52168	2.57452	0.005306	0.049123
slrR	-1.20742	3.25469	0.005353	0.04938
