## Supplementary material for "Mfd regulates RNA polymerase association with hard-to-transcribe regions *in vivo*, especially those with structured RNAs": Dataset S2

### Sheet: Sheet1
gene	logFC	logCPM	p-value	FDR
yjdF	4.24014	8.47865	3.02e-50	8.69e-47
S439	4.55072	7.57054	2.07e-43	3.98e-40
manA	4.41619	10.7863	3.89e-35	4.48e-32
yezE	2.84099	8.59084	3.77e-31	3.62e-28
yesE	2.80788	7.63615	2.6e-26	2.14e-23
yjdG	3.16658	7.06539	2.9e-25	2.09e-22
ybfA	2.37738	8.18114	1.22e-21	7.05e-19
ybeF	2.98183	7.0201	1.84e-20	9.63e-18
S440	3.99168	6.54651	4.16e-20	1.99e-17
manP	3.33618	11.4292	2.26e-19	1e-16
txpA	1.88368	8.77059	4.63e-17	1.78e-14
ilvE	1.87449	8.85667	2e-16	6.78e-14
bsrH	1.82435	8.89431	3.89e-16	1.16e-13
yxaD	2.1283	7.46785	4.02e-16	1.16e-13
ybgB	2.01578	7.98607	5.63e-16	1.54e-13
S1538	2.78401	5.92024	1.02e-15	2.56e-13
S978	1.73916	9.24128	1.16e-15	2.79e-13
S976	1.78769	8.91066	2.92e-15	6.72e-13
S977	1.69558	9.6859	9.35e-15	2.07e-12
S92	2.38784	6.4497	2.04e-14	4.36e-12
gudD	1.77734	8.3157	3.34e-14	6.62e-12
yxzK	2.02899	7.26295	5.92e-14	1.14e-11
S782	1.9941	7.26959	6.43e-14	1.19e-11
S345	1.94357	8.87004	3.37e-13	5.38e-11
yczL	2.47948	5.82815	6.38e-13	9.92e-11
S823	2.48584	5.38667	3.07e-12	4.11e-10
S346	1.84387	8.76962	4.63e-12	5.92e-10
ywnA	2.07949	6.8479	6.89e-12	8.63e-10
yabE	1.47849	11.4306	9.73e-12	1.19e-09
mccA	1.72604	7.84673	1.83e-11	2.15e-09
gudP	1.54893	8.09445	2.51e-11	2.84e-09
S979	1.50832	8.59992	2.8e-11	3.09e-09
maeA	1.51288	8.55558	3.32e-11	3.54e-09
S1553	1.65197	8.58212	5.13e-11	5.37e-09
S25	1.39648	11.5312	7.6e-11	7.57e-09
S654	2.9683	4.18625	7.63e-11	7.57e-09
S655	2.95953	4.26039	7.93e-11	7.73e-09
yhfP	1.44688	8.48479	1.92e-10	1.78e-08
mhqA	1.51067	7.64805	2.13e-10	1.91e-08
S653	2.93405	4.05498	2.13e-10	1.91e-08
bsrG	1.47085	7.82246	2.45e-10	2.14e-08
S438	2.20641	6.45237	2.69e-10	2.31e-08
yjdH	1.87955	6.58056	3.01e-10	2.54e-08
S364	2.02574	6.92344	4.36e-10	3.64e-08
ywnB	1.70156	7.06176	7.03e-10	5.7e-08
S810	1.5058	8.26826	8.15e-10	6.42e-08
S809	1.4701	8.29955	1.17e-09	8.88e-08
S1539	1.41757	8.02675	2.18e-09	1.57e-07
yhaX	1.52621	8.80347	2.33e-09	1.65e-07
rnmV	1.34975	8.7454	2.7e-09	1.9e-07
S186	1.92546	5.63386	6.9e-09	4.56e-07
aseR	2.02234	6.02274	7.76e-09	5.07e-07
S783	1.83713	5.99521	8.54e-09	5.52e-07
pghL	1.8376	5.80992	1.55e-08	9.84e-07
S441	2.40466	5.42037	1.6e-08	9.99e-07
S83	1.99003	5.30031	1.63e-08	9.99e-07
ilvD	1.27279	8.30273	2.75e-08	1.64e-06
S81	1.61224	6.85047	3.4e-08	1.99e-06
S1123	1.25731	8.608	4.16e-08	2.42e-06
cydC	1.18483	9.86006	5.06e-08	2.91e-06
abnA	1.57634	6.73497	5.79e-08	3.27e-06
yczJ	1.2917	7.89686	6.81e-08	3.8e-06
S492	1.77794	6.30733	9.51e-08	5.16e-06
yvdA	1.58249	6.67843	1.13e-07	6.09e-06
S136	1.25664	8.02368	1.26e-07	6.72e-06
S135	1.30204	7.60008	1.62e-07	8.55e-06
S310	1.82328	5.49267	1.81e-07	9.4e-06
yesK	1.6201	6.32232	2.31e-07	1.19e-05
walR	1.14535	9.03769	2.41e-07	1.23e-05
yesL	1.43342	6.88081	2.52e-07	1.27e-05
manR	2.14556	11.0353	3.16e-07	1.57e-05
yhaZ	1.22211	7.83029	3.3e-07	1.6e-05
S163	1.10806	8.96361	3.31e-07	1.6e-05
S811	1.27095	7.84499	5.01e-07	2.38e-05
yczI	1.36488	7.10252	5.46e-07	2.58e-05
S1554	1.29881	10.491	6.91e-07	3.23e-05
S82	1.94536	4.92547	8.46e-07	3.89e-05
S214	1.3704	6.81578	9.72e-07	4.4e-05
S1434	2.06192	4.29457	1.18e-06	5.21e-05
ndoA	1.04718	9.15394	1.39e-06	6.05e-05
S1552	1.38025	7.19449	1.42e-06	6.14e-05
yugG	1.2432	7.30896	1.64e-06	7.03e-05
S1087	2.06993	5.07768	2.05e-06	8.62e-05
yndK	1.63855	5.05515	2.17e-06	9.04e-05
tdh	1.19997	7.75396	2.6e-06	0.000107
yesF	1.25157	7.36637	2.67e-06	0.000109
mntA	1.00492	9.80891	2.69e-06	0.000109
S460	1.66529	4.81701	3.43e-06	0.000135
atpI	1.21165	10.2215	3.48e-06	0.000135
yqxK	1.13691	7.62589	3.66e-06	0.000142
S1426	1.21244	9.61451	3.69e-06	0.000142
S1513	1.30122	7.69433	4.15e-06	0.000158
flvL	1.4473	5.94228	4.69e-06	0.000175
gntR	1.16628	7.80252	5.6e-06	0.000207
S787	1.65243	4.74345	6.51e-06	0.000239
S27	1.37418	6.72546	6.62e-06	0.000241
lcfB	1.0216	8.32931	6.87e-06	0.000246
glpF	1.34205	8.46685	6.9e-06	0.000246
dctP	1.13307	8.53704	6.96e-06	0.000246
ydfN	1.3839	6.53606	6.97e-06	0.000246
S321	1.24572	7.48818	9.04e-06	0.000311
gamR	1.13274	7.35066	9.17e-06	0.000314
ygaN	1.25497	6.71737	9.62e-06	0.000326
ypgR	1.02302	7.74746	9.9e-06	0.000333
S1203	1.41978	5.82935	1.14e-05	0.000381
wprA	1.0162	8.89439	1.22e-05	0.000403
spoVM	1.40264	6.40959	1.35e-05	0.000444
desE	1.20561	6.80502	1.5e-05	0.000488
sda	1.51973	5.18528	1.59e-05	0.000516
zinU	1.0351	7.50429	1.61e-05	0.000518
S1537	1.48155	5.43497	1.79e-05	0.000572
yqjY	1.38319	5.90706	1.87e-05	0.000594
thiN	1.11859	7.29983	1.93e-05	0.000605
S730	1.78341	4.06811	2.26e-05	0.000699
glpT	1.00819	7.46012	2.91e-05	0.000885
S895	1.43199	6.20782	3.01e-05	0.000906
