## Supplementary material for "Mfd regulates RNA polymerase association with hard-to-transcribe regions *in vivo*, especially those with structured RNAs": Dataset S3

### Sheet: Sheet1
gene	logFC	logCPM	p-value	FDR
srfAA	-2.26485	12.2276	3.90632e-19	1.61e-16
rsbV	-1.92267	9.00164	1.22689e-16	4.41e-14
rsbW	-1.78834	9.41608	3.17344e-16	1.01e-13
srfAB	-2.16679	12.033	7.17914e-16	1.88e-13
dps	-1.87902	8.06091	2.40446e-14	4.94e-12
csbA	-1.99084	7.22279	1.06434e-13	1.86e-11
comS	-2.35255	6.99362	1.75936e-13	2.98e-11
sigB	-1.66845	9.12372	2.11423e-13	3.48e-11
hpf	-1.50878	10.1446	2.09592e-12	2.95e-10
rsbX	-1.66793	8.02509	2.14e-12	2.95e-10
srfAC	-1.79903	10.3362	2.15202e-12	2.95e-10
ytxG	-1.6182	7.72017	2.34443e-11	2.7e-09
ywjC	-2.11358	6.387	2.98547e-11	3.24e-09
mtlF	-2.26126	8.05826	5.84657e-11	6.01e-09
yjbC	-1.44499	8.62256	1.44742e-10	1.37e-08
srfAD	-1.71142	7.54015	6.61549e-10	5.44e-08
mgsR	-1.88625	6.89045	8.02517e-10	6.41e-08
yjzE	-1.77142	6.82453	8.35835e-10	6.5e-08
ctc	-1.37246	10.8894	1.24184e-09	9.16e-08
clsC	-1.45099	8.67481	1.71788e-09	1.25e-07
S408	-1.67932	6.80745	3.92146e-09	2.72e-07
csbB	-1.37285	8.04992	4.0486e-09	2.77e-07
ypiB	-1.5183	7.31695	5.043e-09	3.41e-07
ahpC	-1.25127	9.24509	5.61543e-09	3.76e-07
ybeC	-1.30304	9.61678	1.55568e-08	9.84e-07
sunT	-1.55813	7.37911	2.11823e-08	1.28e-06
ybyB	-1.60283	7.14978	5.41157e-08	3.08e-06
S1343	-1.64551	6.43623	7.81885e-08	4.33e-06
ytxH	-1.43845	7.15101	9.41537e-08	5.16e-06
rsbU	-1.17501	8.56668	1.64451e-07	8.6e-06
ptsG	-1.0742	9.87006	3.21753e-07	1.58e-05
pdaC	-1.49401	8.02232	4.868e-07	2.33e-05
S928	-1.46714	6.64788	7.49756e-07	3.48e-05
S1446	-1.27931	7.21812	9.03486e-07	4.13e-05
gtaB	-1.05855	8.90982	1.06347e-06	4.78e-05
ahpF	-1.07837	10.7256	1.13678e-06	5.07e-05
S476	-1.44632	6.38643	1.26638e-06	5.56e-05
serA	-1.0807	8.50521	1.82054e-06	7.76e-05
S1342	-1.65166	5.17795	1.85905e-06	7.87e-05
ywjB	-1.14097	7.5058	2.23406e-06	9.25e-05
S927	-1.26984	7.17358	3.25117e-06	0.00013
S1366	-2.08333	4.51794	3.42136e-06	0.000135
yjbB	-1.13823	7.62139	3.48353e-06	0.000135
icd	-1.06232	8.43216	4.47548e-06	0.000169
S294	-1.84262	4.33375	4.62556e-06	0.000174
S1171	-1.61913	4.89951	5.05606e-06	0.000188
S427	-1.529	5.39853	6.91537e-06	0.000246
yjcF	-1.24114	6.86026	8.01028e-06	0.000279
mtlD	-1.39012	8.15001	1.37677e-05	0.00045
S1301	-1.03971	8.23625	1.87937e-05	0.000594
S426	-1.37114	5.68376	2.1616e-05	0.000676
rsbRD	-1.25851	6.77822	2.6172e-05	0.000805
ykoL	-1.36654	5.95187	2.65882e-05	0.000814
